# Strain-specific genome evolution in *Trypanosoma cruzi*, the agent of Chagas disease

**DOI:** 10.1101/2020.07.15.204479

**Authors:** Wei Wang, Duo Peng, Rodrigo P. Baptista, Yiran Li, Jessica C. Kissinger, Rick L. Tarleton

## Abstract

The protozoan *Trypanosoma cruzi* almost invariably establishes life-long infections in humans and other mammals, despite the development of potent host immune responses that constrain parasite numbers. The consistent, decades-long persistence of *T. cruzi* in human hosts arises at least in part from the remarkable level of genetic diversity in multiple families of genes encoding the primary target antigens of anti-parasite immune responses. However, the highly repetitive nature of the genome – largely a result of these same extensive families of genes – have prevented a full understanding of the extent of gene diversity and its maintenance in *T. cruzi*. In this study, we have combined long-read sequencing and proximity ligation mapping to generate very high-quality assemblies of two *T. cruzi* strains representing the apparent ancestral lineages of the species. These assemblies reveal not only the full repertoire of gene family members in the two strains, demonstrating extreme diversity within and between isolates, but also provide evidence of the processes that generate and maintain that diversity, including extensive gene amplification, dispersion of copies throughout the genome and diversification via recombination and *in situ* mutations. These processes also impact genes not required for or involved in immune evasion, creating unique challenges with respect to preserving core genome function while maximizing genetic diversity.
