## Supplemental Table S12 for "Strain-specific genome evolution in *Trypanosoma cruzi*, the agent of Chagas disease"

### Sheet: Unique genes in Brazil A4
##Supplemental Table S12. List of unique genes in the respective strains.
##Unique genes in Brazil A4 relative to Y C6
Brazil A4 specific	Annotation	Gene length (bp)	Organization	PacBio raw reads from Y C6	Best BLASTP hit in Y C6	Annotation	Identity (%)	Coverage (%)	Gene length (bp)
TcBrA4_0071670	hypothetical protein	651	in the non-gene-family region	no	no hit
TcBrA4_0040590	hypothetical protein	624	in the non-gene-family region	no	no hit
TcBrA4_0031540	hypothetical protein	363	in the gene-family-enriched region	no	no hit
TcBrA4_0105620	hypothetical protein	273	in the gene-family-enriched region	no	no hit
TcBrA4_0105610	hypothetical protein	237	in the gene-family-enriched region	no	no hit
TcBrA4_0139560	hypothetical protein	1197	in the non-gene-family region	no	no hit
TcBrA4_0007550	hypothetical protein	351	in the gene-family-enriched region	no	no hit
TcBrA4_0031650	hypothetical protein	720	in the non-gene-family region	no	no hit
TcBrA4_0039500	hypothetical protein	246	in the non-gene-family region	no	no hit
TcBrA4_0065140	hypothetical protein	225	in the gene-family-enriched region	no	no hit
TcBrA4_0076070	hypothetical protein	273	in the gene-family-enriched region	no	no hit
TcBrA4_0095590	hypothetical protein	321	in the non-gene-family region	no	no hit
TcBrA4_0107510	hypothetical protein	273	in the gene-family-enriched region	no	no hit
TcBrA4_0109770	hypothetical protein, conserved	1587	in the non-gene-family region	no	no hit
TcBrA4_0121190	hypothetical protein	273	in the gene-family-enriched region	no	no hit
TcBrA4_0139510	hypothetical protein	438	in the non-gene-family region	no	no hit
TcBrA4_0139550	hypothetical protein	543	in the non-gene-family region	no	no hit
TcBrA4_0042810	hypothetical protein	417	Two highly idenitical copies, intermingled in the gene-family-enriched region	no	TcYC6_0036960	serine-alanine-and proline-rich protein, putative	43.75	57.554	1014
TcBrA4_0042840	hypothetical protein	426			TcYC6_0036960	serine-alanine-and proline-rich protein, putative	43.75	56.338	1014
TcBrA4_0031550	hypothetical protein	498	in the gene-family-enriched region	no	TcYC6_0008190	hypothetical protein	40.58	83.1325	624
TcBrA4_0071680	hypothetical protein	543	in the non-gene-family region	no	TcYC6_0103890	hypothetical protein	36.667	66.2983	1779
TcBrA4_0067780	hypothetical protein, conserved	777	in the non-gene-family region	no	TcYC6_0116310	hypothetical protein	32.075	61.39	510
TcBrA4_0139610	hypothetical protein	399	in the gene-family-enriched region	no	TcYC6_0166860	Mucin-associated surface protein (MASP), subgroup S070	63.043	34.5865	833
TcBrA4_0029000	hypothetical protein	822	in the non-gene-family region	no	TcYC6_0097070	putative target of rapamycin (TOR) kinase 1	83.168	36.8613	711

### Sheet: Unique genes in Y C6
##Supplemental Table S12. List of unique genes in the respective strains.
##Unique genes in Y C6 relative to Brazil A4
Y C6 specific	Annotation	Gene length (bp)	Organizations	PacBio raw reads in Brazil A4	Best BLASTP hit in Brazil A4	Annotation	Identity (%)	Coverage (%)	Gene length (bp)
TcYC6_0019870	hypothetical protein	531	in the non-gene-family region	no	no hit
TcYC6_0045270	hypothetical protein	297	in the non-gene-family region	no	no hit
TcYC6_0055180	hypothetical protein	522	in the non-gene-family region	no	no hit
TcYC6_0075360	hypothetical protein	387	in the non-gene-family region	no	no hit
TcYC6_0000390	hypothetical protein	6069	in the non-gene-family region	no	no hit
TcYC6_0003800	hypothetical protein	615	Tandem copies interspersed by a TcMUCI, but in a PTU with all non-gene-family genes	no	no hit
TcYC6_0003810	hypothetical protein	297
TcYC6_0003820	hypothetical protein	696
TcYC6_0003830	hypothetical protein	918
TcYC6_0003840	hypothetical protein	630
TcYC6_0003850	hypothetical protein	309
TcYC6_0003860	hypothetical protein, conserved	732
TcYC6_0003870	hypothetical protein	234
TcYC6_0003880	hypothetical protein, conserved	726
TcYC6_0003890	hypothetical protein	408
TcYC6_0003900	hypothetical protein	438
TcYC6_0003910	hypothetical protein	288
TcYC6_0075860	hypothetical protein	918
TcYC6_0076710	hypothetical protein	918
TcYC6_0076720	hypothetical protein	918
TcYC6_0076730	hypothetical protein	918
TcYC6_0076740	hypothetical protein	699
TcYC6_0076750	hypothetical protein	918
TcYC6_0076760	hypothetical protein	918
TcYC6_0076770	hypothetical protein	918
TcYC6_0076780	hypothetical protein	918
TcYC6_0076790	hypothetical protein	699
TcYC6_0076800	hypothetical protein	918
TcYC6_0076810	hypothetical protein	918
TcYC6_0076820	hypothetical protein	918
TcYC6_0076830	hypothetical protein	918
TcYC6_0076840	hypothetical protein	918
TcYC6_0076850	hypothetical protein	918
TcYC6_0076860	hypothetical protein	918
TcYC6_0076870	hypothetical protein	630
TcYC6_0076880	hypothetical protein	786
TcYC6_0076890	hypothetical protein	627
TcYC6_0076900	hypothetical protein	918
TcYC6_0076910	hypothetical protein	918
TcYC6_0076920	hypothetical protein	246
TcYC6_0076920	hypothetical protein	246
TcYC6_0076930	hypothetical protein	630
TcYC6_0076940	hypothetical protein	918
TcYC6_0076950	hypothetical protein	918
TcYC6_0076960	hypothetical protein	918
TcYC6_0076970	hypothetical protein	630
TcYC6_0076980	hypothetical protein	918
TcYC6_0076990	hypothetical protein	480
TcYC6_0077000	hypothetical protein	591
TcYC6_0077010	hypothetical protein	720
TcYC6_0077510	hypothetical protein	918
TcYC6_0106470	hypothetical protein	1257	in the non-gene-family region	no	no hit
TcYC6_0115030	hypothetical protein	369	in the non-gene-family region	no	no hit
TcYC6_0115040	hypothetical protein	468	in the non-gene-family region	no	no hit
TcYC6_0117650	hypothetical protein	1014	Copies with high idenitity, all intermingled in the gene-family-enriched regions, thus might come from gene amplification and relocation together with large gene family members	no	no hit
TcYC6_0117670	hypothetical protein	1014
TcYC6_0118320	hypothetical protein	1014
TcYC6_0118340	hypothetical protein	1014
TcYC6_0118670	hypothetical protein	1014
TcYC6_0118790	hypothetical protein	903
TcYC6_0120530	hypothetical protein	903
TcYC6_0128190	hypothetical protein	1305	in the non-gene-family region	no	no hit
TcYC6_0003790	hypothetical protein	828	in the gene-family-enriched region	no	TcBrA4_0172450	Mucin-associated surface protein (MASP), subgroup S099	40	28.9855	1143
TcYC6_0010280	hypothetical protein	318	in the gene-family-enriched region	no	TcBrA4_0138040	hypothetical protein, conserved	38.065	146.226	1089
TcYC6_0010710	hypothetical protein	441	in the gene-family-enriched region	no	TcBrA4_0151270	trans-sialidase (pseudogene), putative	38.017	82.3129	2360
TcYC6_0010790	hypothetical protein	639	in the gene-family-enriched region	no	TcBrA4_0140450	trans-sialidase, Group II, putative	42.857	92.0188	2217
TcYC6_0024510	hypothetical protein	393	in the gene-family-enriched region	no	TcBrA4_0158510	retrotransposon hot spot (RHS) protein, putative	38.76	98.4733	2885
TcYC6_0026240	hypothetical protein	522	in the gene-family-enriched region	no	TcBrA4_0140450	trans-sialidase, Group II, putative	35.669	90.2299	2217
TcYC6_0028860	hypothetical protein	771	in the gene-family-enriched region	no	TcBrA4_0148970	trans-sialidase, Group II, putative	42.562	94.1634	2145
TcYC6_0099100	hypothetical protein	579	in the gene-family-enriched region	no	TcBrA4_0143540	trans-sialidase, Group II, putative	49.412	88.0829	2184
TcYC6_0100980	hypothetical protein	651	in the gene-family-enriched region	no	TcBrA4_0148420	trans-sialidase, Group II, putative	33.838	91.2442	2148
