## Supplemental Table S14 for "Strain-specific genome evolution in *Trypanosoma cruzi*, the agent of Chagas disease"

### Sheet: Tadem arrays
##Supplemental Table S14. Prominent tandem arrays of large gene families idenitified in Brazil A4 and Y C6 (>=3 genes in the array, <=5kb between two tandem genes)
Strain	Chr/Contig	start	end	strand	description	genes in the cluster
Brazil A4	TcBrA4_Contig244	1	4849	+	3 duplications of one TS	TcBrA4_0153410, TcBrA4_0153380, TcBrA4_0153390
	TcBrA4_Chr6	1149853	1172907	+	6 duplications of one Group II TS gene	TcBrA4_0145660, TcBrA4_0145790, TcBrA4_0145640, TcBrA4_0145810, TcBrA4_0145600, TcBrA4_0145800
	TcBrA4_Chr1	115336	155857	+	5 duplications of one DGF-1 fragment, one Group II TS and one pseudo TS	TcBrA4_0186830, TcBrA4_0147190, TcBrA4_0154450, TcBrA4_0186850, TcBrA4_0154340, TcBrA4_0147260, TcBrA4_0154420, TcBrA4_0186840, TcBrA4_0142000, TcBrA4_0154430, TcBrA4_0186870, TcBrA4_0144230, TcBrA4_0154440, TcBrA4_0186860, TcBrA4_0144240, TcBrA4_0154410
	TcBrA4_Chr23	348438	395494	+	4 duplications of one Group V TS, one GP63 and one pseudo TS	TcBrA4_0141930, TcBrA4_0184930, TcBrA4_0154120, TcBrA4_0141920, TcBrA4_0184950, TcBrA4_0154130, TcBrA4_0141940, TcBrA4_0184960, TcBrA4_0154140, TcBrA4_0141910, TcBrA4_0184940, TcBrA4_0154160
	TcBrA4_Contig72	50067	66321	+	7 duplications of one MASP gene	TcBrA4_0177170, TcBrA4_0174360, TcBrA4_0177180, TcBrA4_0174370, TcBrA4_0174340, TcBrA4_0175080, TcBrA4_0177160
	TcBrA4_Chr27	627348	630613	+	3 duplications of one MASP fragment	TcBrA4_0178890, TcBrA4_0178310, TcBrA4_0178910
	TcBrA4_Contig88	360	17086	-	7 duplications of one MASP fragment and one mucin TcMUCI	TcBrA4_0178470, TcBrA4_0167570, TcBrA4_0178480, TcBrA4_0167230, TcBrA4_0178490, TcBrA4_0167580, TcBrA4_0178520, TcBrA4_0167590, TcBrA4_0178500, TcBrA4_0167220, TcBrA4_0178530, TcBrA4_0166110, TcBrA4_0178540, TcBrA4_0166120
	TcBrA4_Contig227	1066	16618	-	6 duplications of one MASP fragment and one mucin TcMUCI	TcBrA4_0177930, TcBrA4_0166830, TcBrA4_0177940, TcBrA4_0167810, TcBrA4_0177920, TcBrA4_0164390, TcBrA4_0177890, TcBrA4_0167390, TcBrA4_0177900, TcBrA4_0164400, TcBrA4_0177910, TcBrA4_0164410, TcBrA4_0177880, TcBrA4_0164420
	TcBrA4_Chr23	203528	214536	+	5 duplications of one MASP fragment and one mucin TcMUCI	TcBrA4_0178200, TcBrA4_0164920, TcBrA4_0178190, TcBrA4_0164910, TcBrA4_0178180, TcBrA4_0167050, TcBrA4_0178240, TcBrA4_0167640, TcBrA4_0178260, TcBrA4_0167060
	TcBrA4_Chr2	1765277	1797961	+	12 duplications of one GP63	TcBrA4_0185410, TcBrA4_0185300, TcBrA4_0185450, TcBrA4_0185310, TcBrA4_0185340, TcBrA4_0185420, TcBrA4_0185320, TcBrA4_0185430, TcBrA4_0185330, TcBrA4_0185350, TcBrA4_0185440, TcBrA4_0185290
	TcBrA4_Chr8	85970	102449	-	5 duplications of one GP63 gene	TcBrA4_0182610, TcBrA4_0184080, TcBrA4_0182120, TcBrA4_0182130, TcBrA4_0182090,
	TcBrA4_Contig378	9659	25844	-	5 duplications of one GP63 gene	TcBrA4_0184010, TcBrA4_0182040, TcBrA4_0184020, TcBrA4_0184000, TcBrA4_0184920
	TcBrA4_Chr17	416815	429163	+	4 duplications of one full length RHS and one pseudo RHS	TcBrA4_0157230, TcBrA4_0163540, TcBrA4_0157240, TcBrA4_0163510, TcBrA4_0160490, TcBrA4_0163520, TcBrA4_0157250, TcBrA4_0163550
	TcBrA4_Chr1	1092077	1101017	-	3 duplications of one full length RHS and one pseudo RHS	TcBrA4_0162430, TcBrA4_0157040, TcBrA4_0162440, TcBrA4_0159480, TcBrA4_0162450, TcBrA4_0157050
	TcBrA4_Chr1	2686423	2698214	+ and -	a duplication of one fragmented RHS and two pseudo RHS genes as a mirror image	TcBrA4_0157930, TcBrA4_0162280, TcBrA4_0162410, TcBrA4_0162340, TcBrA4_0162290, TcBrA4_0162370
	TcBrA4_Chr37	22275	28657	- and +	a duplication of one pseudo RHS and two fragmented RHS genes as a mirror image	TcBrA4_0161460, TcBrA4_0158950, TcBrA4_0158930, TcBrA4_0158940, TcBrA4_0158960, TcBrA4_0161450
	TcBrA4_Chr18	474814	488407	+	6 duplications of one RHS gene	TcBrA4_0159590, TcBrA4_0159620, TcBrA4_0159630, TcBrA4_0157620, TcBrA4_0159640, TcBrA4_0159580
Y C6	TcYC6_Chr17	469345	485167	-	5 duplications of one TS	TcYC6_0140460, TcYC6_0140470, TcYC6_0140430, TcYC6_0140480, TcYC6_0140490
	TcYC6_Chr17	489847	512507	-	7 duplications of one TS	TcYC6_0140500, TcYC6_0140510, TcYC6_0140520, TcYC6_0140530, TcYC6_0140540, TcYC6_0140550, TcYC6_0140560
	TcYC6_Contig232	4210	30805	-	7 duplications of one Group II TS	TcYC6_0130410, TcYC6_0134370, TcYC6_0136240, TcYC6_0134380, TcYC6_0134350, TcYC6_0130400, TcYC6_0134360
	TcYC6_Chr5	211576	234392	-	6 duplications of one Group II TS	TcYC6_0134880, TcYC6_0130970, TcYC6_0130980, TcYC6_0130990, TcYC6_0131000, TcYC6_0131010
	TcYC6_Chr29	524325	578449	+	10 duplications of one Group VII TS	TcYC6_0135210, TcYC6_0131320, TcYC6_0135200, TcYC6_0135220, TcYC6_0135230, TcYC6_0131300, TcYC6_0131350, TcYC6_0131340, TcYC6_0131330, TcYC6_0135240
	TcYC6_Chr6	382062	407151	-	5 duplications of one Group II TS	TcYC6_0133880, TcYC6_0136070, TcYC6_0136080, TcYC6_0136050, TcYC6_0136060
	TcYC6_Chr30	312710	339635	+	4 duplications of one Group V TS, one MASP and one fragmented TS	TcYC6_0133590, TcYC6_0160800, TcYC6_0138150, TcYC6_0132170, TcYC6_0164910, TcYC6_0138160, TcYC6_0129260, TcYC6_0047250, TcYC6_0165860, TcYC6_0138170, TcYC6_0129270, TcYC6_0166800, TcYC6_0138130
	TcYC6_Contig22	130975	165600	-	5 duplications of one Group V TS, one MASP and one DHOase	TcYC6_0133760, TcYC6_0165900, TcYC6_0054590, TcYC6_0129550, TcYC6_0161050, TcYC6_0054600, TcYC6_0129560, TcYC6_0161040, TcYC6_0054610, TcYC6_0129570, TcYC6_0161080, TcYC6_0054620, TcYC6_0132270, TcYC6_0161090
	TcYC6_Contig152	114701	118330	-	3 duplications of one MASP	TcYC6_0168130, TcYC6_0168060, TcYC6_0168070
	TcYC6_Chr15	198350	217948	+	8 duplications of one pseudo MASP and one mucin TcMUCII	TcYC6_0168330, TcYC6_0155760, TcYC6_0168340, TcYC6_0155770, TcYC6_0168350, TcYC6_0155360, TcYC6_0168360, TcYC6_0155370, TcYC6_0168370, TcYC6_0155390, TcYC6_0168380, TcYC6_0155380, TcYC6_0168390, TcYC6_0155780, TcYC6_0168400, TcYC6_0155730
	TcYC6_Chr5	1143039	1161660	-	4 duplications of one MASP and one mucin TcMUCII	TcYC6_0163350, TcYC6_0154370, TcYC6_0163170, TcYC6_0154380, TcYC6_0163370, TcYC6_0154400, TcYC6_0163360, TcYC6_0154410
	TcYC6_Chr36	353010	366759	+	9 duplications of one mucin TcMUCII	TcYC6_0152970, TcYC6_0152980, TcYC6_0152990, TcYC6_0153000, TcYC6_0153010, TcYC6_0153020, TcYC6_0153030, TcYC6_0153040, TcYC6_0153050
	TcYC6_Contig236 (allelic of TcYC6_Chr36)	16119	25125	-	6 duplications of one mucin TcMUCII	TcYC6_0153410, TcYC6_0153380, TcYC6_0153390, TcYC6_0153400, TcYC6_0153340, TcYC6_0153350
	TcYC6_Chr15	431976	502862	+	29 duplications of one mucin TcMUCI and one hypothetical protein	TcYC6_0153420, TcYC6_0076710, TcYC6_0153620, TcYC6_0076720, TcYC6_0153530, TcYC6_0076730, TcYC6_0155800, TcYC6_0076740, TcYC6_0156600, TcYC6_0076750, TcYC6_0153630, TcYC6_0076760, TcYC6_0156710, TcYC6_0076770, TcYC6_0156590, TcYC6_0076780, TcYC6_0153540, TcYC6_0076790, TcYC6_0156610, TcYC6_0076800, TcYC6_0153550, TcYC6_0076810, TcYC6_0155810, TcYC6_0076820, TcYC6_0153480, TcYC6_0076830, TcYC6_015…
	TcYC6_Contig43 (allelic of TcYC6_Chr15)	2071	43043	-	16 duplications of one mucin TcMUCI and one hypothetical protein	TcYC6_0156490, TcYC6_0003790, TcYC6_0157780, TcYC6_0155840, TcYC6_0003800, TcYC6_0155850, TcYC6_0003810, TcYC6_0156510, TcYC6_0155430, TcYC6_0154640, TcYC6_0003820, TcYC6_0154650, TcYC6_0003830, TcYC6_0154660, TcYC6_0003840, TcYC6_0154670, TcYC6_0156780, TcYC6_0003850, TcYC6_0003910, TcYC6_0155450, TcYC6_0003860, TcYC6_0156770, TcYC6_0003870, TcYC6_0156500, TcYC6_0003880, TcYC6_0157750, TcYC6_000…
	TcYC6_Chr25	444674	461207	-	6 duplications of one GP63 gene	TcYC6_0168920, TcYC6_0168860, TcYC6_0170750, TcYC6_0168930, TcYC6_0170740, TcYC6_0168900
	TcYC6_Chr12	929470	941027	+	4 duplications of one GP63 gene	TcYC6_0171420, TcYC6_0169340, TcYC6_0169320, TcYC6_0169330
	TcYC6_Chr25	272170	290786	-	5 duplications of one GP63 gene	TcYC6_0172280, TcYC6_0172250, TcYC6_0172260, TcYC6_0172270, TcYC6_0172240
	TcYC6_Chr28	243560	278838	-	4 duplications of two different GP63 genes and two hypothetical proteins	TcYC6_0169090, TcYC6_0099820, TcYC6_0099830, TcYC6_0099840, TcYC6_0099850, TcYC6_0099860, TcYC6_0169060, TcYC6_0099870, TcYC6_0099880, TcYC6_0099890, TcYC6_0099900, TcYC6_0099910, TcYC6_0169070, TcYC6_0099920, TcYC6_0099930, TcYC6_0099940, TcYC6_0099950, TcYC6_0099960, TcYC6_0169080
	TcYC6_Chr17	317058	322929	+	2 duplications of three different RHS genes	TcYC6_0146360, TcYC6_0148680, TcYC6_0142730, TcYC6_0146370, TcYC6_0148690, TcYC6_0144440
	TcYC6_Chr35	297112	315769	+ and -	5 duplications of one RHS (+), one hypothetical protein (+) and one lycosynltransferase (-)	TcYC6_0142680, TcYC6_0060770, TcYC6_0060780, TcYC6_0142690, TcYC6_0060790, TcYC6_0060800, TcYC6_0142700, TcYC6_0060810, TcYC6_0060820, TcYC6_0142710, TcYC6_0060830, TcYC6_0060840, TcYC6_0142720, TcYC6_0060850, TcYC6_0060860
